# CACIMAR: Cross-species Analysis of Cell Identities, Markers, Regulations and Interactions Using Single-cell RNA Sequencing Data

**DOI:** 10.1101/2024.01.23.576964

**Authors:** Junyao Jiang, Jinlian Li, Xueli Xu, Sunan Huang, Fan Jiang, Yanran Liang, Jie Wang

## Abstract

Transcriptomic analysis across species is increasingly used to reveal conserved gene regulations which implicate crucial regulators. Cross-species analysis of single-cell RNA sequencing (scRNA-seq) data provides new opportunities to identify the cellular and molecular conservations especially for cell types and cell type-specific gene regulations. However, few methods have been developed to analyze cross-species scRNA-seq data to uncover both molecular and cellular conservation patterns. Here, we built a tool called CACIMAR, which can perform cross-species analysis of cell identities, markers, regulations and interactions using scRNA-seq profiles. Based on the weighted sum models of the conserved features, we developed different conservation scores to measure the conservation of cell types, regulatory networks and intercellular interactions. Using publicly available scRNA-seq data on retinal regeneration in mice and zebrafish, we demonstrated four main functions of CACIMAR. First, CACIMAR allows to identify evolutionarily conserved cell types, including poorly conserved cell types. Second, the tool facilitates the identification of evolutionarily conserved or species-specific marker genes. Third, CACIMAR enables the identification of conserved intracellular regulations, including cell type-specific regulatory subnetworks and regulators. Lastly, CACIMAR provides a unique feature on the identification of conserved intercellular interactions. Overall, CACIMAR facilitates the identification of evolutionarily conserved cell types, marker genes, intracellular regulations and intercellular interactions, providing insights on the cellular and molecular mechanisms of species evolution.
