## Supplemental Table1 for "CACIMAR: Cross-species Analysis of Cell Identities, Markers, Regulations and Interactions Using Single-cell RNA Sequencing Data"

### Sheet: Sheet1
mouse conserved gene ID	mouse gene symbol	mouse cell type	zebrafish conserved gene ID	zebrafish gene symbol	zebrafish cell type
ENSMUSG00000021250	Fos	Resting MG	ENSDARG00000031683	fosab	Resting MG
ENSMUSG00000022528	Hes1	Resting MG	ENSDARG00000006514	her6	Resting MG
ENSMUSG00000026701	Prdx6	Resting MG	ENSDARG00000043511	prdx6	Resting MG
ENSMUSG00000028943	Espn	Resting MG	ENSDARG00000076414	espn	Resting MG
ENSMUSG00000002985	Apoe	Resting MG	ENSDARG00000040295	apoeb	Resting MG
ENSMUSG00000022108	Itm2b	Resting MG	ENSDARG00000007098	itm2ba	Resting MG
ENSMUSG00000026473	Glul	Resting MG	ENSDARG00000099776	glula	Resting MG
ENSMUSG00000039194	Rlbp1	Resting MG	ENSDARG00000012504	rlbp1a	Resting MG
ENSMUSG00000004032	Gstm5	Resting MG	ENSDARG00000042533	gstm.1	Resting MG
ENSMUSG00000027562	Car2	Resting MG	ENSDARG00000011166	cahz	Resting MG
ENSMUSG00000024304	Cdh2	Activated MG	ENSDARG00000018693	cdh2	Activated MG
ENSMUSG00000024486	Hbegf	Activated MG	ENSDARG00000075121	hbegfa	Activated MG
ENSMUSG00000024912	Fosl1	Activated MG	ENSDARG00000015355	fosl1a	Activated MG
ENSMUSG00000028128	F3	Activated MG	ENSDARG00000099124	f3a	Activated MG
ENSMUSG00000059796	Eif4a1	Activated MG	ENSDARG00000092115	eif4a1a	Activated MG
ENSMUSG00000023979	Guca1b	Rods	ENSDARG00000013393	guca1b	Rods
ENSMUSG00000024575	Pde6a	Rods	ENSDARG00000000380	pde6a	Rods
ENSMUSG00000025386	Pde6g	Rods	ENSDARG00000101984	pde6gb	Rods
ENSMUSG00000029491	Pde6b	Rods	ENSDARG00000011671	pde6b	Rods
ENSMUSG00000029663	Gngt1	Rods	ENSDARG00000035798	gngt1	Rods
ENSMUSG00000030324	Rho	Rods	ENSDARG00000002193	rho	Rods
ENSMUSG00000034837	Gnat1	Rods	ENSDARG00000044199	gnat1	Rods
ENSMUSG00000006007	Pdc	Rods	ENSDARG00000011886	pdca	Rods
ENSMUSG00000029064	Gnb1	Rods	ENSDARG00000104372	gnb1b	Rods
ENSMUSG00000032262	Elovl4	Rods	ENSDARG00000027495	elovl4b	Rods
ENSMUSG00000056055	Sag	Rods	ENSDARG00000012610	saga	Rods
ENSMUSG00000067220	Cnga1	Rods	ENSDARG00000012125	cnga1	Rods
ENSMUSG00000071648	Rom1	Rods	ENSDARG00000019752	rom1a	Rods
ENSMUSG00000064351	COX1	Rod BC	ENSDARG00000063905	COX1	Cone BC
ENSMUSG00000064354	COX2	Rod BC	ENSDARG00000063908	COX2	Cone BC
ENSMUSG00000005649	Cabp5	Rod BC	ENSDARG00000002576	cabp5a	Cone BC
ENSMUSG00000020894	Vamp2	GABAergic AC	ENSDARG00000056877	vamp2	GABAergic AC
ENSMUSG00000026787	Gad2	GABAergic AC	ENSDARG00000015537	gad2	GABAergic AC
ENSMUSG00000037771	Slc32a1	GABAergic AC	ENSDARG00000059775	slc32a1	GABAergic AC
ENSMUSG00000038486	Sv2a	GABAergic AC	ENSDARG00000059945	sv2a	GABAergic AC
ENSMUSG00000030310	Slc6a1	GABAergic AC	ENSDARG00000039647	slc6a1b	GABAergic AC
ENSMUSG00000035864	Syt1	GABAergic AC	ENSDARG00000030614	syt1a	GABAergic AC
ENSMUSG00000070880	Gad1	GABAergic AC	ENSDARG00000027419	gad1b	GABAergic AC
ENSMUSG00000009108	Gnat2	Cones	ENSDARG00000042529	gnat2	Cones
ENSMUSG00000024992	Pde6c	Cones	ENSDARG00000100397	pde6c	Cones
ENSMUSG00000041534	Rbp3	Cones	ENSDARG00000059163	rbp3	Cones
ENSMUSG00000041578	Crx	Cones	ENSDARG00000011989	crx	Cones
ENSMUSG00000003500	Impdh1	Cones	ENSDARG00000042336	impdh1a	Cones
ENSMUSG00000005089	Slc1a2	Cones	ENSDARG00000052138	slc1a2a	Cones
ENSMUSG00000020444	Guk1	Cones	ENSDARG00000005776	guk1b	Cones
ENSMUSG00000023439	Gnb3	Cones	ENSDARG00000002696	gnb3b	Cones
ENSMUSG00000038811	Gngt2	Cones	ENSDARG00000010680	gngt2a	Cones
ENSMUSG00000041329	Atp1b2	Cones	ENSDARG00000034424	atp1b2b	Cones
ENSMUSG00000056494	Cngb3	Cones	ENSDARG00000101225	cngb3.1	Cones
ENSMUSG00000060890	Arr3	Cones	ENSDARG00000056511	arr3a	Cones
ENSMUSG00000064330	Pde6h	Cones	ENSDARG00000102558	pde6ha	Cones
ENSMUSG00000004267	Eno2	RGC	ENSDARG00000014287	eno2	RGC
ENSMUSG00000008658	Rbfox1	RGC	ENSDARG00000014746	rbfox1	RGC
ENSMUSG00000027581	Stmn3	RGC	ENSDARG00000038465	stmn3	RGC
ENSMUSG00000029223	Uchl1	RGC	ENSDARG00000026871	uchl1	RGC
ENSMUSG00000058254	Tspan7	RGC	ENSDARG00000008407	tspan7b	RGC
ENSMUSG00000003657	Calb2	RGC	ENSDARG00000036344	calb2b	RGC
ENSMUSG00000021087	Rtn1	RGC	ENSDARG00000006497	rtn1a	RGC
ENSMUSG00000024109	Nrxn1	RGC	ENSDARG00000061647	nrxn1a	RGC
ENSMUSG00000027500	Stmn2	RGC	ENSDARG00000033234	stmn2a	RGC
ENSMUSG00000032336	Nptn	RGC	ENSDARG00000103002	nptna	RGC
ENSMUSG00000032387	Rbpms2	RGC	ENSDARG00000045930	rbpms2a	RGC
ENSMUSG00000032549	Rab6b	RGC	ENSDARG00000034522	rab6ba	RGC
ENSMUSG00000034336	Ina	RGC	ENSDARG00000053248	inab	RGC
ENSMUSG00000036438	Calm2	RGC	ENSDARG00000031427	calm2a	RGC
ENSMUSG00000076432	Ywhaq	RGC	ENSDARG00000042539	ywhaqa	RGC
ENSMUSG00000000278	Scpep1	Microglia	ENSDARG00000040072	scpep1	Microglia
ENSMUSG00000000594	Gm2a	Microglia	ENSDARG00000088439	gm2a	Microglia
ENSMUSG00000004266	Ptpn6	Microglia	ENSDARG00000089043	ptpn6	Microglia
ENSMUSG00000005413	Hmox1	Microglia	ENSDARG00000027529	hmox1a	Microglia
ENSMUSG00000006304	Arpc2	Microglia	ENSDARG00000075989	arpc2	Microglia
ENSMUSG00000006519	Cyba	Microglia	ENSDARG00000018283	cyba	Microglia
ENSMUSG00000015950	Ncf1	Microglia	ENSDARG00000033735	ncf1	Microglia
ENSMUSG00000016256	Ctsz	Microglia	ENSDARG00000043081	ctsz	Microglia
ENSMUSG00000018293	Pfn1	Microglia	ENSDARG00000088091	pfn1	Microglia
ENSMUSG00000020101	Vsir	Microglia	ENSDARG00000068784	vsir	Microglia
ENSMUSG00000021190	Lgmn	Microglia	ENSDARG00000039150	lgmn	Microglia
ENSMUSG00000024644	Cndp2	Microglia	ENSDARG00000003931	cndp2	Microglia
ENSMUSG00000026628	Atf3	Microglia	ENSDARG00000007823	atf3	Microglia
ENSMUSG00000028581	Laptm5	Microglia	ENSDARG00000101785	laptm5	Microglia
ENSMUSG00000029622	Arpc1b	Microglia	ENSDARG00000027063	arpc1b	Microglia
ENSMUSG00000030560	Ctsc	Microglia	ENSDARG00000101334	ctsc	Microglia
ENSMUSG00000030707	Coro1a	Microglia	ENSDARG00000054610	coro1a	Microglia
ENSMUSG00000031827	Cotl1	Microglia	ENSDARG00000026829	cotl1	Microglia
ENSMUSG00000033220	Rac2	Microglia	ENSDARG00000038010	rac2	Microglia
ENSMUSG00000034957	Cebpa	Microglia	ENSDARG00000036074	cebpa	Microglia
ENSMUSG00000036896	C1qc	Microglia	ENSDARG00000095627	c1qc	Microglia
ENSMUSG00000036905	C1qb	Microglia	ENSDARG00000044612	c1qb	Microglia
ENSMUSG00000040747	Cd53	Microglia	ENSDARG00000068233	zgc:64051	Microglia
ENSMUSG00000053317	Sec61b	Microglia	ENSDARG00000076568	sec61b	Microglia
ENSMUSG00000078453	Abracl	Microglia	ENSDARG00000042876	abracl	Microglia
ENSMUSG00000001750	Tcirg1	Microglia	ENSDARG00000105142	tcirg1b	Microglia
ENSMUSG00000002111	Spi1	Microglia	ENSDARG00000000767	spi1b	Microglia
ENSMUSG00000005054	Cstb	Microglia	ENSDARG00000045980	cst14b.1	Microglia
ENSMUSG00000006699	Cdc42	Microglia	ENSDARG00000040158	cdc42l	Microglia
ENSMUSG00000021242	Npc2	Microglia	ENSDARG00000090912	npc2	Microglia
ENSMUSG00000021939	Ctsb	Microglia	ENSDARG00000055120	ctsba	Microglia
ENSMUSG00000022283	Pabpc1	Microglia	ENSDARG00000017219	pabpc1a	Microglia
ENSMUSG00000024661	Fth1	Microglia	ENSDARG00000015551	fth1a	Microglia
ENSMUSG00000031591	Asah1	Microglia	ENSDARG00000034817	asah1b	Microglia
ENSMUSG00000031838	Ifi30	Microglia	ENSDARG00000056378	ifi30	Microglia
ENSMUSG00000034708	Grn	Microglia	ENSDARG00000004954	grna	Microglia
ENSMUSG00000038642	Ctss	Microglia	ENSDARG00000013771	ctss2.2	Microglia
ENSMUSG00000056737	Capg	Microglia	ENSDARG00000099672	capgb	Microglia
ENSMUSG00000063856	Gpx1	Microglia	ENSDARG00000018146	gpx1a	Microglia
ENSMUSG00000073982	Rhog	Microglia	ENSDARG00000004301	rhogb	Microglia
ENSMUSG00000079426	Arpc4	Microglia	ENSDARG00000054063	arpc4	Microglia
ENSMUSG00000098557	Kctd12	Microglia	ENSDARG00000053542	kctd12.2	Microglia
ENSMUSG00000030220	Arhgdib	Microglia	ENSDARG00000004034	arhgdig	Microglia
ENSMUSG00000000530	Acvrl1	V/E cells	ENSDARG00000018179	acvrl1	V/E cells
ENSMUSG00000020154	Ptprb	V/E cells	ENSDARG00000076624	ptprb	V/E cells
ENSMUSG00000022018	Rgcc	V/E cells	ENSDARG00000035810	rgcc	V/E cells
ENSMUSG00000025608	Podxl	V/E cells	ENSDARG00000031228	podxl	V/E cells
ENSMUSG00000026547	Tagln2	V/E cells	ENSDARG00000033466	tagln2	V/E cells
ENSMUSG00000026921	Egfl7	V/E cells	ENSDARG00000100657	egfl7	V/E cells
ENSMUSG00000029648	Flt1	V/E cells	ENSDARG00000019371	flt1	V/E cells
ENSMUSG00000031871	Cdh5	V/E cells	ENSDARG00000075549	cdh5	V/E cells
ENSMUSG00000046280	She	V/E cells	ENSDARG00000087956	she	V/E cells
ENSMUSG00000069833	Ahnak	V/E cells	ENSDARG00000061764	ahnak	V/E cells
ENSMUSG00000021025	Nfkbia	V/E cells	ENSDARG00000007693	nfkbiab	V/E cells
ENSMUSG00000021701	Plk2	V/E cells	ENSDARG00000019130	plk2b	V/E cells
ENSMUSG00000024140	Epas1	V/E cells	ENSDARG00000008697	epas1a	V/E cells
ENSMUSG00000026193	Fn1	V/E cells	ENSDARG00000006526	fn1b	V/E cells
ENSMUSG00000031799	Tpm4	V/E cells	ENSDARG00000023963	tpm4a	V/E cells
ENSMUSG00000041378	Cldn5	V/E cells	ENSDARG00000014059	cldn5b	V/E cells
ENSMUSG00000055148	Klf2	V/E cells	ENSDARG00000042667	klf2a	V/E cells
ENSMUSG00000031207	Msn	V/E cells	ENSDARG00000058128	msna	V/E cells
ENSMUSG00000022129	Dct	RPE	ENSDARG00000006008	dct	RPE
ENSMUSG00000025350	Rdh5	RPE	ENSDARG00000008306	rdh5	RPE
ENSMUSG00000005994	Tyrp1	RPE	ENSDARG00000056151	tyrp1b	RPE
ENSMUSG00000006127	Inpp5k	RPE	ENSDARG00000099563	inpp5ka	RPE
ENSMUSG00000021804	Rgr	RPE	ENSDARG00000054890	rgra	RPE
ENSMUSG00000028174	Rpe65	RPE	ENSDARG00000007480	rpe65a	RPE
ENSMUSG00000026678	Rgs5	Pericytes	ENSDARG00000017860	rgs5b	Pericytes
ENSMUSG00000067818	Myl9	Pericytes	ENSDARG00000008030	myl9b	Pericytes
ENSMUSG00000015829	Tnr	Horizontal cells	ENSDARG00000020771	tnr	Horizontal cells
ENSMUSG00000026576	Atp1b1	Horizontal cells	ENSDARG00000013144	atp1b1a	Horizontal cells
ENSMUSG00000068323	Slc4a5	Horizontal cells	ENSDARG00000104387	slc4a5	Horizontal cells
ENSMUSG00000028542	Slc6a9	Glycinergic AC	ENSDARG00000018534	slc6a9	Glycinergic AC
