## Supplemental Table2 for "CACIMAR: Cross-species Analysis of Cell Identities, Markers, Regulations and Interactions Using Single-cell RNA Sequencing Data"

### Sheet: Table S3
mouse conserved regulator ID	mouse conserved regulator symbol	zebrafish conserved regulator ID	zebrafish conserved regulator symbol	module of mouse regulator	module of zebrafish regulator
ENSMUSG00000048756	Foxo3	ENSDARG00000023058	foxo3a	M8	M1
ENSMUSG00000034227	Foxj1	ENSDARG00000101919	foxj1a	M8	M10
ENSMUSG00000028565	Nfia	ENSDARG00000062420	nfia	M2	M2
ENSMUSG00000027168	Pax6	ENSDARG00000103379	pax6a	M2	M2
ENSMUSG00000030103	Bhlhe40	ENSDARG00000004060	bhlhe40	M7	M2
ENSMUSG00000038418	Egr1	ENSDARG00000037421	egr1	M7	M2
ENSMUSG00000026565	Pou2f1	ENSDARG00000007996	pou2f1b	M8	M2
ENSMUSG00000041540	Sox5	ENSDARG00000011582	sox5	M8	M2
ENSMUSG00000013089	Etv5	ENSDARG00000044511	etv5b	M8	M2
ENSMUSG00000071076	Jund	ENSDARG00000067850	jund	M1	M3
ENSMUSG00000001911	Nfix	ENSDARG00000061836	nfixb	M2	M3
ENSMUSG00000032402	Smad3	ENSDARG00000036096	smad3a	M6	M3
ENSMUSG00000044167	Foxo1	ENSDARG00000099555	foxo1a	M8	M3
ENSMUSG00000020160	Meis1	ENSDARG00000012078	meis1b	M9	M3
ENSMUSG00000056501	Cebpb	ENSDARG00000042725	cebpb	M7	M4
ENSMUSG00000022463	Srebf2	ENSDARG00000063438	srebf2	M8	M4
ENSMUSG00000020484	Xbp1	ENSDARG00000035622	xbp1	M6	M5
ENSMUSG00000029135	Fosl2	ENSDARG00000040623	fosl2	M7	M5
ENSMUSG00000042622	Maff	ENSDARG00000028957	maff	M7	M5
ENSMUSG00000031627	Irf2	ENSDARG00000007387	irf2a	M7	M5
ENSMUSG00000031715	Smarca5	ENSDARG00000052348	smarca5	M5	M6
ENSMUSG00000076431	Sox4	ENSDARG00000096389	sox4a	M5	M6
ENSMUSG00000024912	Fosl1	ENSDARG00000079373	fosl1b	M6	M6
ENSMUSG00000042406	Atf4	ENSDARG00000039515	atf4a	M6	M6
ENSMUSG00000047407	Tgif1	ENSDARG00000059337	tgif1	M7	M6
ENSMUSG00000046711	Hmga1	ENSDARG00000028335	hmga1a	M7	M6
ENSMUSG00000019777	Hdac2	ENSDARG00000015427	hdac1	M10	M7
ENSMUSG00000059552	Trp53	ENSDARG00000035559	tp53	M6	M7
ENSMUSG00000026628	Atf3	ENSDARG00000007823	atf3	M7	M7
ENSMUSG00000020248	Nfyb	ENSDARG00000045611	nfybb	M7	M7
ENSMUSG00000075327	Zbtb2	ENSDARG00000028086	zbtb2b	M7	M7
ENSMUSG00000019982	Myb	ENSDARG00000053666	myb	M8	M7
ENSMUSG00000030087	Klf15	ENSDARG00000091127	klf15	M1	M8
ENSMUSG00000024176	Sox8	ENSDARG00000105301	sox8a	M2	M8
ENSMUSG00000025025	Mxi1	ENSDARG00000040884	mxi1	M2	M8
ENSMUSG00000059824	Dbp	ENSDARG00000063014	dbpa	M2	M8
ENSMUSG00000001288	Rarg	ENSDARG00000034117	rarga	M8	M8
ENSMUSG00000031681	Smad1	ENSDARG00000027199	smad1	M9	M8
ENSMUSG00000020167	Tcf3	ENSDARG00000099999	tcf3b	M3	M9
